# Microevolution of clade II isolates of *Candida auris* highlights multifaceted intra-clade heterogeneity in acquiring resistance towards amphotericin B

**DOI:** 10.1101/2023.09.20.558730

**Authors:** Anshu Chauhan, Praveen Kumar, Mohit Kumar, Aswathy Narayanan, Kusum Yadav, Basharat Ali, Amandeep Saini, Ashutosh Singh, Atanu Banerjee, Shivaprakash M. Rudramurthy, Arunaloke Chakrabarti, Alok K. Mondal, Naseem A. Gaur, Kaustuv Sanyal, Rajendra Prasad

## Abstract

*Candida auris* exhibits high-level resistance to amphotericin B (AmB). Mechanisms such as ergosterol biosynthesis malfunction, oxidative damage mismanagement, and increased drug efflux contribute to AmB resistance in *C. auris*. In this study, we experimentally evolved two East Asian drug-susceptible clade II isolates of *C. auris* (P2428 and CBS10913^T^) isolated from different geographical locations to develop resistance against AmB. We analysed alterations in karyotype, genome sequence, and gene expression profiles to uncover the mechanisms driving AmB resistance. The independently evolved clade II adaptors displayed up to 4-16-fold higher MIC^50^, as compared to the parental cells. *AOX2* (alternative oxidase) and the cell wall integrity pathway have been identified as critical in the development of AmB resistance. However, we noted certain intra-clade heterogeneity in the associated mechanisms. While in P2428 adaptors (P-lines), the ergosterol and sphingolipid pathways appear to play a crucial role, this was not the case for CBS10913^T^ adaptors (A-lines), which acquired resistance independent of lipid-associated changes. The transcriptomic, WGS, and phenotypic analyses also confirm that the evolved AmB-resistant isolates follow distinct trajectories for adaptation, Furthermore, unlike the fluconazole-resistant isolates, as reported previously, changes in ploidy do not seem to contribute to the differential mechanisms of AmB resistance. Overall, this study not only provides insights into the mechanisms and pathways involved in AmB resistance but also highlights intra-clade-heterogeneity that exists within clade II of *C. auris*.

**Importance:** *Candida auris* demonstrates significant resistance to amphotericin B (AmB) that stems from factors like alteration of ergosterol biosynthesis, perturbation of the oxidative damage response, etc. A comprehensive understanding of underlying mechanisms can be studied in a holistic manner by subjecting resistant as well as susceptible clinical isolates to a comparative genome-level analysis. An alternate and more dynamic approach is to expose susceptible isolates to a certain concentration of drug which is not lethal but can trigger the resistance mechanisms. In the present study, we evolved *C. auris* towards AmB and observed novel and differential mechanisms of resistance development, in two different isolates despite belonging to the same clade. This study provides insights into the intra-clade heterogeneous behavior of *C. auris* towards AmB.
