## Supplemental sheet for "Microevolution of clade II isolates of *Candida auris* highlights multifaceted intra-clade heterogeneity in acquiring resistance towards amphotericin B"

### Sheet: Sheet1
Supplementary file S9. Sphingolipid profiling of Clade I adapted lines . Data is shown in %ng of differerent SL structures detected normalized to per mg protein.
		P2428_1	P2428_2	P2428_3	MEAN(P2428)	PA1_1	PA1_2	PA1_3	MEAN(PA1)	PA2_1	PA2_2	PA2_3	MEAN(PA2)	PA3_1	PA3_2	PA3_3	MEAN(PA3)
Long chain bases	SPH	0.0136043	0.0140881	0.0124257	0.0133727	0.00523965	0.00607266	0.00411718	0.00514317	0.00473565	0.0045067	0.00673723	0.00532653	0.00481517	0.0146164	0.00915997	0.0095305
	dhSPH	0.132167	0.128133	0.0990843	0.119795	0.0698376	0.0638348	0.0500317	0.0612347	0.0625424	0.0590115	0.0835662	0.0683734	0.0861516	0.068905	0.0952161	0.0834243
	PHS	0.274856	0.28629	0.205147	0.255431	0.134788	0.150455	0.116871	0.134038	0.228832	0.211902	0.260973	0.233902	0.262429	0.200655	0.224112	0.229065
	SUM	0.420627	0.42851	0.316657	0.388598	0.209865	0.220362	0.17102	0.200416	0.29611	0.27542	0.351277	0.307602	0.353396	0.284176	0.328488	0.32202
Dihydroceramides	Cer(d18:0/18:0)	2.89331	2.92015	2.48032	2.76459	1.81886	1.52668	1.83767	1.72774	1.55728	1.5783	1.58595	1.57384	1.81011	1.59732	1.66651	1.69131
	Cer(d18:0/24:0)	1.04376	1.26613	1.33675	1.21555	2.00632	1.43815	1.17992	1.54146	0.762304	0.633973	0.684345	0.693541	0.913306	0.801878	1.16225	0.959146
	Cer(d18:0/26:0)	0.748931	0.763144	0.838327	0.783467	1.22501	1.00784	0.830976	1.02128	0.684832	0.532028	0.578382	0.598414	0.62125	0.794511	0.593754	0.669839
	Cer(d18:0/28:0)	0.126599	0.139956	0.144126	0.136894	0.665167	0.204663	0.216702	0.362177	0.120293	0.0475745	0.106758	0.0915418	0.102826	0.271818	0.0706662	0.148437
	SUM	4.81261	5.08938	4.79953	4.9005	5.71536	4.17734	4.06527	4.65266	3.12471	2.79187	2.95544	2.95734	3.44749	3.46553	3.49318	3.46873
Ceramides	Cer(d18:1/18:0)	0.0544267	0.0583311	0.052614	0.0551239	0.0530993	0.0691318	0.0499869	0.057406	0.0500766	0.0604483	0.056368	0.055631	0.0546074	0.0415213	0.0607549	0.0522945
	Cer(d18:1/24:0)	0.00252122	0.0642321	0.0122445	0.0263326	0.605926	0.0111153	0.0563964	0.224479	0.238341	0.151764	0.137706	0.175937	0	0	0	0
	Cer(d18:1/24:0)	0.0238728	0.0215842	0.00323161	0.0162296	0.390011	0	0	0.130004	0.163517	0.0270407	0.0237182	0.0714251	0.0308136	0.0540334	0	0.0282823
	Cer(d18:1/26:0)	0.00656306	0.00910042	0.0102552	0.00863955	0.233215	0.00936859	0	0.0808611	0	0.022641	0	0.007547	0.0204052	0.0772535	0.0444225	0.0473604
	SUM	0.0873838	0.153248	0.0783453	0.106326	1.28225	0.0896156	0.106383	0.49275	0.451934	0.261894	0.217792	0.31054	0.105826	0.172808	0.105177	0.127937
alpha hydroxyceramides	Cer(d18:1/18:0(2OH[R]))	0.275009	0.297937	0.315395	0.296114	0.682025	0.336603	0.261637	0.426755	0.174889	0.24898	0.274995	0.232955	0.187313	0.286131	0.229122	0.234189
	Cer(d18:1/24:0(2OH[R]))	0.110195	0.141105	0.102482	0.117927	1.85344	0.186586	0.222595	0.754208	0.132781	0.134115	0.447654	0.238183	0.0187689	0.920935	0.0957985	0.345167
	Cer(d18:1/26:0(2OH[R]))	0.0852488	0.242448	0.0451186	0.124272	1.33065	0.0881858	0.209918	0.542919	0.0980487	0.397926	0.196013	0.230662	0.150902	0.428415	0.0604811	0.213266
	Cer(d18:1/28:0(2OH[R]))	0.0759444	0.0777517	0.0635331	0.0724097	0.713555	0.0203506	0	0.244635	0	0.0104136	0.154029	0.0548141	0.000375378	0.333663	0.027371	0.12047
	Cer(d18:2/18:0(2OH[R]))	2.43103	3.18589	2.52044	2.71246	1.297	1.25525	1.30544	1.2859	1.57854	1.3873	1.54339	1.50308	1.44671	1.19112	1.50447	1.38077
	Cer(d19:2/18:0(2OH[R]))	2.01096	1.39493	1.59937	1.66842	39.2512	39.6938	45.8093	41.5848	64.9426	62.5447	55.443	60.9768	62.4167	56.5936	48.426	55.8121
	SUM	4.98839	5.34006	4.64634	4.9916	45.1279	41.5807	47.8089	44.8392	66.9268	64.7234	58.0591	63.2364	64.2208	59.7538	50.3433	58.106
Phytoceramides	Cer(t18:0/18:0)	0.51759	0.489432	0.530498	0.512507	0.171821	0.220812	0.169555	0.187396	0.173733	0.163595	0.183058	0.173462	0.218944	0.169396	0.222881	0.20374
	Cer(t18:0/24:0)	6.65477	6.89481	6.90619	6.81859	9.30358	10.5182	9.16549	9.66242	4.22002	4.42948	5.89465	4.84805	5.1748	6.28747	9.43273	6.965
	Cer(t18:0/26:0)	12.0232	12.6197	11.7363	12.1264	21.5424	23.5201	20.3226	21.795	12.6	13.8961	17.2446	14.5802	13.3141	15.3805	18.0421	15.5789
	Cer(t18:0/28:0)	1.54527	1.56008	1.76081	1.62205	5.92477	3.7523	4.46424	4.71377	2.35446	2.56699	1.77206	2.23117	2.51407	3.32045	2.66104	2.83185
	SUM	20.7408	21.5641	20.9338	21.0796	36.9426	38.0114	34.1219	36.3586	19.3482	21.0561	25.0944	21.8329	21.2219	25.1578	30.3587	25.5795
alpha hydroxy phytoceramides	Cer(t18:0/18:0(2OH[R]))	0.0228931	0.021127	0.0237903	0.0226035	0.0126909	0.0164033	0.0175642	0.0155528	0.0154569	0.0169437	0.021574	0.0179916	0.015912	0.0172578	0.0200619	0.0177439
	Cer(t18:0/24:0(2OH[R]))	4.57012	4.6539	4.55205	4.59202	8.27633	13.0908	11.0941	10.8204	8.24662	8.25927	10.5415	9.01581	8.49181	8.79897	13.0701	10.1203
	Cer(t18:0/26:0(2OH[R]))	0.581617	0.360542	0.451999	0.464719	1.38113	1.88833	1.6824	1.65062	0.95851	0.989809	1.29682	1.08171	1.09153	1.25269	1.34879	1.23101
	Cer(t18:0/28:0(2OH[R]))	0	0.00851593	0.00386729	0.00412774	0.0222403	0.00450407	0	0.00891479	0	0.00350044	0.012928	0.00547613	0.0202854	0.00331608	0.00993578	0.0111791
	SUM	5.17463	5.04408	5.0317	5.08347	9.69239	15.0001	12.7941	12.4955	9.22059	9.26953	11.8729	10.121	9.61953	10.0722	14.4489	11.3802
Glucosylceramides	GlcCer(d18:1/18:0)	0.0435792	0.0879034	0.0465605	0.0593477	0.0320658	0.0341407	0.0363455	0.034184	0.0363285	0.0437301	0.0436291	0.0412292	0.0500804	0	0.0451939	0.0317581
	GlcCer(d18:1/18:0(2OH[R]))	0.109117	0.112767	0.0891693	0.103684	0.000857676	0	0.00046709	0.000441589	0.00285654	0	0.00125864	0.00137173	0	0.00209639	0	0.000698798
	GlcCer(d18:1/24:0(2OH[R]))	0.0071402	0.0112217	0.0128398	0.0104006	0.00053683	0.000504984	0.0109192	0.003987	0.00537101	0	0	0.00179034	0.00229121	0.0219797	0	0.0080903
	GlcCer(d18:2/18:0(2OH[R]))	11.5159	11.2697	11.5509	11.4455	0.0161939	0.0309357	0.00704307	0.0180576	0	0.00717818	0.00867522	0.00528447	0.00212913	0.0140235	0.00918132	0.00844465
	GlcCer(d19:2/18:0(2OH[R]))	47.9076	47.7157	48.7164	48.1132	0.0775204	0.0998299	0.0220491	0.0664665	0.00067591	0	0.0271136	0.00926316	0	4.19312e-05	0.00915172	0.00306455
	GlcCer(d19:2/24:0(2OH[R]))	0.129292	0.16354	0.20674	0.166524	0	0	0	0	0	0.00194558	0	0.000648528	0	0.00691949	0	0.0023065
	GlcCer(d19:2/26:0(2OH[R]))	0.0215401	0.00632372	0.0136225	0.0138288	0.00335658	0.00062459	0.00213964	0.00204027	0	0.000342741	0	0.000114247	0	0	0	0
	GlcCer(d19:2/16:0(2OH[R]))	0.621291	0.498546	0.584675	0.568171	0.055484	0.0118896	0.017181	0.0281849	0.000807795	0	0.0217549	0.0075209	0	0	0.0173958	0.00579859
	SUM	60.3554	59.8657	61.2209	60.4807	0.186015	0.177925	0.0961447	0.153362	0.0460398	0.0531966	0.102431	0.0672226	0.0545008	0.045061	0.0809227	0.0601615
Inositol phosphorylceramides	IPC36:0:3	1.2618	1.34298	1.98959	1.53146	0.0255302	0.00472037	0.0268513	0.019034	0.000260588	0.0150689	0.0223596	0.012563	0.138273	0.0868802	0.147042	0.124065
	IPC42:0:4B	0.906541	0.455545	0.416728	0.592938	0.508731	0.494678	0.43535	0.479586	0.386693	0.957174	0.960708	0.768192	0.541475	0.650582	0.454693	0.548917
	IPC42:0:5B	0.462462	0.235302	0.219689	0.305818	0.0351493	0.0328796	0.0329807	0.0336699	0.0246957	0.0439565	0.0370932	0.0352485	0	0.0181602	0.00208249	0.00674755
	IPC44:0:4A	0.757067	0.450635	0.321537	0.509747	0.271912	0.20268	0.334585	0.269726	0.171214	0.523424	0.292949	0.329196	0.277786	0.286376	0.221802	0.261988
	IPC44:0:5B	0.0322044	0.0305378	0.0252086	0.0293169	0.00234211	0.00755317	0.00660341	0.00549956	0.00268867	0.0288858	0.0336766	0.0217504	0.0189753	0.00653491	0.0157079	0.0137394
	SUM	3.42008	2.515	2.97275	2.96928	0.843665	0.742511	0.836371	0.807515	0.585552	1.56851	1.34679	1.16695	0.976508	1.04853	0.841327	0.955457
